# Recurrent evolution of two competing haplotypes in an insect DNA virus

**DOI:** 10.1101/2020.05.14.096024

**Authors:** Tom Hill, Robert L. Unckless

**Affiliations:** 4055 Haworth Hall, The Department of Molecular Biosciences, University of Kansas, 1200 Sunnyside Avenue, Lawrence, KS 66045

**Keywords:** nudivirus, *Drosophila innubila*, DiNV, virulence, coevolution

## Abstract

Hosts and viruses are constantly evolving in response to each other: as hosts attempt to suppress the virus, the virus attempts to evade and suppress the host’s immune system. This arms race results in the evolution of novel pathways in both the host and virus to gain the upper hand. Here we describe the coevolution between *Drosophila* species and a common and virulent DNA virus. We identify two distinct viral types that differ 100-fold in viral titer in infected individuals, with similar effects across multiple species. Our analysis suggests that one of the viral types appears to have recurrently evolved at least 4 times in the past ∼30,000 years, including in another geographically distinct species, due to the high effective mutation rate which increases with titer. The higher titer viral type is associated with suppression of the host immune system and an increased transmission rate compared to the low viral titer type. Both types are maintained in all populations, likely due to an increased virulence in the high titer type creating a trade-off between effective transmission and virulence and resulting in nearly equal reproduction rates (R_0_) in both types. Together these results suggest that the reciprocal selective pressures caused by the co-evolution between host and virus has resulted in this recurrently evolving relationship.
