## Supplementary Tables for "Recurrent evolution of two competing haplotypes in an insect DNA virus"

### Sheet: Supplementary Table 1
strain	pop	sex	Species	Year	Autosomal_coverage	X_coverage	Mt_coverage	DiNV_coverage	DiNV_CN	Wb_coverage	wb_CN	SRA accession
CH_F_1	CH	F	Innubila	2017	4	4	165	78	19.5	8	2	SRR11513644
CH_F_12	CH	F	Innubila	2017	2	2	27	132	66	2	1	SRR11513643
CH_F_13	CH	F	Innubila	2017	2	2	25	190	95	2	1	SRR11513213
CH_F_14	CH	F	Innubila	2017	2	2	21	3677	1838.5	2	1	SRR11513423
CH_F_15	CH	F	Innubila	2017	11	9	64	12	1.09091	2	0.181818	SRR11513243
CH_F_16	CH	F	Innubila	2017	14	12	524	43	3.07143	2	0.142857	SRR11513487
CH_F_19	CH	F	Innubila	2017	3	3	57	238	79.3333	2	0.666667	SRR11513476
CH_F_2	CH	F	Innubila	2017	2	2	140	871	435.5	2	1	SRR11513357
CH_F_20	CH	F	Innubila	2017	2	2	151	1561	780.5	2	1	SRR11513346
CH_F_21	CH	F	Innubila	2017	2	2	97	223	111.5	2	1	SRR11513335
CH_F_23	CH	F	Innubila	2017	8	7	158	38	4.75	2	0.25	SRR11513642
CH_F_24	CH	F	Innubila	2017	10	9	42	15	1.5	17	1.7	SRR11513526
CH_F_25	CH	F	Innubila	2017	9	8	191	607	67.4444	2	0.222222	SRR11513515
CH_F_27	CH	F	Innubila	2017	5	5	131	300	60	2	0.4	SRR11513504
CH_F_28	CH	F	Innubila	2017	6	5	106	324	54	47	7.83333	SRR11513671
CH_F_3	CH	F	Innubila	2017	2	2	67	219	109.5	3	1.5	SRR11513660
CH_F_30	CH	F	Innubila	2017	4	4	332	13	3.25	32	8	SRR11513649
CH_F_31	CH	F	Innubila	2017	4	4	161	33	8.25	40	10	SRR11513565
CH_F_32	CH	M	Innubila	2017	3	2	38	6845	2281.67	4	1.33333	SRR11513554
CH_F_34	CH	F	Innubila	2017	2	2	162	10448	5224	26	13	SRR11513543
CH_F_35	CH	F	Innubila	2017	9	8	353	37	4.11111	2	0.222222	SRR11513212
CH_F_37	CH	F	Innubila	2017	4	4	600	1927	481.75	2	0.5	SRR11513201
CH_F_38	CH	F	Innubila	2017	4	4	130	501	125.25	2	0.5	SRR11513190
CH_F_39	CH	F	Innubila	2017	9	8	69	19	2.11111	2	0.222222	SRR11513287
CH_F_4	CH	F	Innubila	2017	2	2	17	189	94.5	2	1	SRR11513276
CH_F_40	CH	F	Innubila	2017	11	9	432	38	3.45455	3	0.272727	SRR11513265
CH_F_41	CH	M	Innubila	2017	5	3	48	342	68.4	2	0.4	SRR11513254
CH_F_42	CH	F	Innubila	2017	5	4	12	213	42.6	2	0.4	SRR11513315
CH_F_43	CH	M	Innubila	2017	10	5	30	64	6.4	2	0.2	SRR11513304
CH_F_44	CH	F	Innubila	2017	6	6	150	56	9.33333	2	0.333333	SRR11513293
CH_F_46	CH	F	Innubila	2017	6	5	132	327	54.5	2	0.333333	SRR11513422
CH_F_47	CH	F	Innubila	2017	7	6	83	5021	717.286	2	0.285714	SRR11513411
CH_F_7	CH	F	Innubila	2017	3	3	107	22	7.33333	2	0.666667	SRR11513400
CH_F_8	CH	F	Innubila	2017	12	10	261	9	0.75	56	4.66667	SRR11513389
CH_F_9	CH	F	Innubila	2017	2	2	25	87	43.5	2	1	SRR11513378
CH_M_1	CH	M	Innubila	2017	5	3	25	1594	318.8	2	0.4	SRR11513367
CH_M_10	CH	M	Innubila	2017	3	2	18	88	29.3333	2	0.666667	SRR11513464
CH_M_11	CH	F	Innubila	2017	4	3	13	25	6.25	2	0.5	SRR11513453
CH_M_12	CH	F	Innubila	2017	3	3	244	6	2	26	8.66667	SRR11513442
CH_M_13	CH	M	Innubila	2017	5	3	16	15	3	2	0.4	SRR11513431
CH_M_14	CH	F	Innubila	2017	5	5	117	25	5	54	10.8	SRR11513242
CH_M_15	CH	M	Innubila	2017	6	3	48	52	8.66667	2	0.333333	SRR11513231
CH_M_16	CH	M	Innubila	2017	12	6	58	999	83.25	2	0.166667	SRR11513220
CH_M_17	CH	M	Innubila	2017	4	2	5	48	12	2	0.5	SRR11513633
CH_M_18	CH	M	Innubila	2017	4	2	5	21	5.25	2	0.5	SRR11513622
CH_M_19	CH	F	Innubila	2017	2	2	228	8	4	2	1	SRR11513611
CH_M_2	CH	F	Innubila	2017	2	2	22	573	286.5	2	1	SRR11513600
CH_M_20	CH	M	Innubila	2017	5	3	19	38	7.6	10	2	SRR11513589
CH_M_21	CH	M	Innubila	2017	5	3	21	141	28.2	2	0.4	SRR11513578
CH_M_22	CH	F	Innubila	2017	4	4	357	7	1.75	4	1	SRR11513495
CH_M_23	CH	M	Innubila	2017	5	3	19	108	21.6	2	0.4	SRR11513486
CH_M_24	CH	F	Innubila	2017	2	2	4	10	5	2	1	SRR11513485
CH_M_25	CH	M	Innubila	2017	7	4	111	158	22.5714	2	0.285714	SRR11513484
CH_M_26	CH	M	Innubila	2017	5	3	27	34	6.8	2	0.4	SRR11513483
CH_M_27	CH	M	Innubila	2017	9	4	54	1224	136	2	0.222222	SRR11513482
CH_M_29	CH	M	Innubila	2017	9	4	37	551	61.2222	2	0.222222	SRR11513481
CH_M_3	CH	F	Innubila	2017	9	8	393	18	2	2	0.222222	SRR11513480
CH_M_30	CH	M	Innubila	2017	3	2	7	15	5	2	0.666667	SRR11513479
CH_M_31	CH	M	Innubila	2017	9	4	91	1604	178.222	2	0.222222	SRR11513478
CH_M_32	CH	M	Innubila	2017	6	4	23	40	6.66667	2	0.333333	SRR11513477
CH_M_33	CH	M	Innubila	2017	6	3	22	382	63.6667	2	0.333333	SRR11513475
CH_M_34	CH	F	Innubila	2017	4	4	58	4161	1040.25	2	0.5	SRR11513474
CH_M_35	CH	F	Innubila	2017	9	8	517	175	19.4444	2	0.222222	SRR11513473
CH_M_36	CH	M	Innubila	2017	6	3	32	596	99.3333	2	0.333333	SRR11513472
CH_M_37	CH	M	Innubila	2017	8	4	15	1928	241	2	0.25	SRR11513471
CH_M_38	CH	M	Innubila	2017	6	3	23	947	157.833	2	0.333333	SRR11513470
CH_M_39	CH	M	Innubila	2017	4	3	10	93	23.25	2	0.5	SRR11513469
CH_M_4	CH	F	Innubila	2017	4	3	27	124	31	5	1.25	SRR11513468
CH_M_40	CH	F	Innubila	2017	10	9	217	26	2.6	79	7.9	SRR11513467
CH_M_41	CH	M	Innubila	2017	6	3	28	1896	316	2	0.333333	SRR11513466
CH_M_42	CH	M	Innubila	2017	6	3	21	100	16.6667	2	0.333333	SRR11513356
CH_M_43	CH	M	Innubila	2017	8	4	163	1468	183.5	2	0.25	SRR11513355
CH_M_44	CH	F	Innubila	2017	6	6	52	28	4.66667	2	0.333333	SRR11513354
CH_M_45	CH	M	Innubila	2017	13	6	30	207	15.9231	2	0.153846	SRR11513353
CH_M_46	CH	M	Innubila	2017	11	5	44	16	1.45455	2	0.181818	SRR11513352
CH_M_47	CH	M	Innubila	2017	12	6	23	251	20.9167	2	0.166667	SRR11513351
CH_M_48	CH	F	Innubila	2017	11	10	367	23	2.09091	105	9.54545	SRR11513350
CH_M_5	CH	M	Innubila	2017	6	4	19	106	17.6667	2	0.333333	SRR11513349
CH_M_6	CH	M	Innubila	2017	9	5	19	215	23.8889	2	0.222222	SRR11513348
CH_M_7	CH	M	Innubila	2017	11	5	226	1091	99.1818	2	0.181818	SRR11513347
CH_M_9	CH	M	Innubila	2017	4	2	22	193	48.25	2	0.5	SRR11513345
HU_F_1	HU	F	Innubila	2017	2	2	31	8	4	2	1	SRR11513344
HU_F_11	HU	F	Innubila	2017	2	2	2	2	1	3	1.5	SRR11513343
HU_F_12	HU	F	Innubila	2017	4	4	87	6	1.5	2	0.5	SRR11513342
HU_F_13	HU	F	Innubila	2017	6	5	57	2	0.333333	2	0.333333	SRR11513341
HU_F_14	HU	F	Innubila	2017	8	6	77	2	0.25	2	0.25	SRR11513340
HU_F_16	HU	F	Innubila	2017	2	2	8	2	1	4	2	SRR11513339
HU_F_17	HU	F	Innubila	2017	2	2	55	4	2	2	1	SRR11513338
HU_F_19	HU	F	Innubila	2017	2	2	8	2	1	2	1	SRR11513337
HU_F_20	HU	F	Innubila	2017	2	2	54	2	1	2	1	SRR11513336
HU_F_21	HU	M	Innubila	2017	6	4	9	2	0.333333	2	0.333333	SRR11513334
HU_F_22	HU	F	Innubila	2017	4	4	111	3	0.75	42	10.5	SRR11513333
HU_F_23	HU	F	Innubila	2017	5	4	220	2	0.4	2	0.4	SRR11513332
HU_F_24	HU	F	Innubila	2017	15	13	234	2	0.133333	2	0.133333	SRR11513331
HU_F_25	HU	F	Innubila	2017	6	5	40	4	0.666667	2	0.333333	SRR11513330
HU_F_26	HU	F	Innubila	2017	2	2	6	5	2.5	2	1	SRR11513329
HU_F_27	HU	F	Innubila	2017	12	10	99	6	0.5	18	1.5	SRR11513328
HU_F_28	HU	F	Innubila	2017	2	2	13	3	1.5	2	1	SRR11513327
HU_F_29	HU	F	Innubila	2017	2	2	46	5	2.5	2	1	SRR11513326
HU_F_3	HU	F	Innubila	2017	6	6	34	4	0.666667	7	1.16667	SRR11513324
HU_F_6	HU	F	Innubila	2017	16	13	171	2	0.125	2	0.125	SRR11513641
HU_F_7	HU	F	Innubila	2017	9	8	71	2	0.222222	2	0.222222	SRR11513535
HU_F_9	HU	F	Innubila	2017	4	4	30	5	1.25	2	0.5	SRR11513534
HU_M_1	HU	M	Innubila	2017	6	6	20	4	0.666667	2	0.333333	SRR11513533
HU_M_10	HU	M	Innubila	2017	7	4	18	2	0.285714	2	0.285714	SRR11513532
HU_M_11	HU	M	Innubila	2017	3	2	18	1552	517.333	2	0.666667	SRR11513531
HU_M_12	HU	F	Innubila	2017	2	2	19	4	2	2	1	SRR11513530
HU_M_15	HU	F	Innubila	2017	5	4	14	38	7.6	2	0.4	SRR11513529
HU_M_16	HU	F	Innubila	2017	2	2	3	24	12	2	1	SRR11513528
HU_M_17	HU	F	Innubila	2017	4	4	32	7	1.75	2	0.5	SRR11513527
HU_M_18	HU	M	Innubila	2017	4	2	6	2	0.5	2	0.5	SRR11513525
HU_M_19	HU	F	Innubila	2017	6	4	5	3	0.5	2	0.333333	SRR11513524
HU_M_2	HU	F	Innubila	2017	2	2	3	2	1	2	1	SRR11513523
HU_M_20	HU	M	Innubila	2017	6	4	9	3	0.5	4	0.666667	SRR11513522
HU_M_21	HU	M	Innubila	2017	8	4	7	3	0.375	2	0.25	SRR11513521
HU_M_22	HU	F	Innubila	2017	7	4	79	742	106	2	0.285714	SRR11513520
HU_M_23	HU	F	Innubila	2017	5	4	7	6	1.2	4	0.8	SRR11513519
HU_M_24	HU	F	Innubila	2017	2	2	11	6	3	2	1	SRR11513518
HU_M_25	HU	F	Innubila	2017	7	6	35	25	3.57143	2	0.285714	SRR11513517
HU_M_26	HU	M	Innubila	2017	3	2	9	4	1.33333	2	0.666667	SRR11513516
HU_M_27	HU	F	Innubila	2017	4	4	68	31	7.75	2	0.5	SRR11513514
HU_M_28	HU	F	Innubila	2017	6	6	25	3	0.5	2	0.333333	SRR11513513
HU_M_3	HU	M	Innubila	2017	7	4	12	3	0.428571	2	0.285714	SRR11513512
HU_M_4	HU	M	Innubila	2017	4	2	6	2	0.5	2	0.5	SRR11513511
HU_M_5	HU	M	Innubila	2017	6	3	58	25	4.16667	2	0.333333	SRR11513510
HU_M_6	HU	M	Innubila	2017	7	4	9	2	0.285714	2	0.285714	SRR11513509
HU_M_7	HU	M	Innubila	2017	12	6	105	2	0.166667	2	0.166667	SRR11513508
HU_M_8	HU	M	Innubila	2017	14	6	50	3	0.214286	2	0.142857	SRR11513507
HU_M_9	HU	M	Innubila	2017	4	2	9	6	1.5	2	0.5	SRR11513506
Inn_M_1	Inn	M	Innubila	2001	8	4	150	6	0.75	2	0.25	SRR11513505
Inn_M_10	Inn	M	Innubila	2001	8	4	236	1720	215	2	0.25	SRR11513503
Inn_M_11	Inn	M	Innubila	2001	8	4	316	3	0.375	2	0.25	SRR11513502
Inn_M_12	Inn	M	Innubila	2001	10	5	215	2	0.2	2	0.2	SRR11513501
Inn_M_13	Inn	M	Innubila	2001	22	10	261	3	0.136364	3	0.136364	SRR11513500
Inn_M_14	Inn	M	Innubila	2001	7	4	172	24	3.42857	2	0.285714	SRR11513677
Inn_M_15	Inn	M	Innubila	2001	5	3	77	7	1.4	2	0.4	SRR11513676
Inn_M_16	Inn	M	Innubila	2001	8	4	129	1043	130.375	2	0.25	SRR11513675
Inn_M_17	Inn	M	Innubila	2001	3	2	56	14	4.66667	2	0.666667	SRR11513674
Inn_M_18	Inn	M	Innubila	2001	4	2	94	3957	989.25	2	0.5	SRR11513673
Inn_M_19	Inn	M	Innubila	2001	3	2	99	5356	1785.33	2	0.666667	SRR11513672
Inn_M_20	Inn	M	Innubila	2001	8	4	132	19	2.375	2	0.25	SRR11513670
Inn_M_21	Inn	M	Innubila	2001	7	4	210	4711	673	1	0.142857	SRR11513669
Inn_M_22	Inn	M	Innubila	2001	7	4	209	6598	942.571	2	0.285714	SRR11513668
Inn_M_23	Inn	M	Innubila	2001	8	4	205	18	2.25	2	0.25	SRR11513667
Inn_M_24	Inn	M	Innubila	2001	13	6	262	5	0.384615	2	0.153846	SRR11513666
Inn_M_25	Inn	M	Innubila	2001	12	6	241	67	5.58333	2	0.166667	SRR11513665
Inn_M_26	Inn	M	Innubila	2001	8	4	191	8	1	2	0.25	SRR11513664
Inn_M_27	Inn	M	Innubila	2001	10	5	125	77	7.7	2	0.2	SRR11513663
Inn_M_28	Inn	M	Innubila	2001	4	2	129	5224	1306	2	0.5	SRR11513662
Inn_M_29	Inn	M	Innubila	2001	12	6	180	4	0.333333	2	0.166667	SRR11513661
Inn_M_3	Inn	M	Innubila	2001	7	4	120	2	0.285714	2	0.285714	SRR11513659
Inn_M_30	Inn	M	Innubila	2001	8	4	233	3	0.375	2	0.25	SRR11513658
Inn_M_31	Inn	M	Innubila	2001	10	5	420.5	29	2.9	2	0.2	SRR11513657
Inn_M_32	Inn	M	Innubila	2001	15	7	210	3	0.2	2	0.133333	SRR11513656
Inn_M_33	Inn	M	Innubila	2001	10	5	81	11	1.1	2	0.2	SRR11513655
Inn_M_34	Inn	M	Innubila	2001	12	6	198	3	0.25	2	0.166667	SRR11513654
Inn_M_35	Inn	M	Innubila	2001	10	5	162	3	0.3	2	0.2	SRR11513653
Inn_M_36	Inn	M	Innubila	2001	13	6	164	2	0.153846	2	0.153846	SRR11513652
Inn_M_37	Inn	M	Innubila	2001	11	6	250	2	0.181818	2	0.181818	SRR11513651
Inn_M_38	Inn	M	Innubila	2001	9	4	125	2	0.222222	2	0.222222	SRR11513650
Inn_M_39	Inn	M	Innubila	2001	12	6	168	2	0.166667	2	0.166667	SRR11513648
Inn_M_5	Inn	M	Innubila	2001	15	7	335	3	0.2	2	0.133333	SRR11513647
Inn_M_6	Inn	M	Innubila	2001	6	3	87	7	1.16667	2	0.333333	SRR11513646
Inn_M_7	Inn	M	Innubila	2001	12	6	194	738	61.5	2	0.166667	SRR11513645
Inn_M_8	Inn	M	Innubila	2001	6	3	111	3	0.5	2	0.333333	SRR11513572
Inn_M_9	Inn	M	Innubila	2001	8	4	157	3	0.375	2	0.25	SRR11513570
S4	Inn	M	Innubila	2001	6	3	167	1562	260.333	2	0.333333	SRR11513569
PR_F_1	PR	F	Innubila	2017	7	6	183	1089	155.571	60	8.57143	SRR11513568
PR_F_11	PR	F	Innubila	2017	12	10	275	929	77.4167	115	9.58333	SRR11513567
PR_F_12	PR	F	Innubila	2017	2	2	50	1405	702.5	2	1	SRR11513566
PR_F_13	PR	F	Innubila	2017	6	5	161	1223	203.833	2	0.333333	SRR11513564
PR_F_14	PR	F	Innubila	2017	2	2	61	119	59.5	2	1	SRR11513563
PR_F_15	PR	F	Innubila	2017	10	9	218	510	51	2	0.2	SRR11513562
PR_F_16	PR	F	Innubila	2017	9	9	184	201	22.3333	91	10.1111	SRR11513561
PR_F_17	PR	F	Innubila	2017	2	2	51	131	65.5	16	8	SRR11513560
PR_F_18	PR	F	Innubila	2017	4	3	86	611	152.75	23	5.75	SRR11513559
PR_F_2	PR	F	Innubila	2017	2	2	30	241	120.5	2	1	SRR11513558
PR_F_22	PR	F	Innubila	2017	4	4	104	523	130.75	2	0.5	SRR11513557
PR_F_23	PR	F	Innubila	2017	4	4	71	230	57.5	2	0.5	SRR11513556
PR_F_24	PR	M	Innubila	2017	4	2	33	17	4.25	2	0.5	SRR11513555
PR_F_25	PR	F	Innubila	2017	3	3	138	557	185.667	2	0.666667	SRR11513553
PR_F_26	PR	F	Innubila	2017	3	3	90	490	163.333	33	11	SRR11513552
PR_F_27	PR	F	Innubila	2017	8	7	209	1154	144.25	2	0.25	SRR11513551
PR_F_28	PR	F	Innubila	2017	2	2	42	202	101	2	1	SRR11513550
PR_F_3	PR	F	Innubila	2017	4	4	76	686	171.5	53	13.25	SRR11513549
PR_F_30	PR	F	Innubila	2017	6	6	178	692	115.333	44	7.33333	SRR11513548
PR_F_31	PR	F	Innubila	2017	2	2	10	13	6.5	2	1	SRR11513547
PR_F_33	PR	F	Innubila	2017	6	5	219	479	79.8333	54	9	SRR11513546
PR_F_34	PR	F	Innubila	2017	7	7	235	950	135.714	49	7	SRR11513545
PR_F_35	PR	F	Innubila	2017	5	5	141	603	120.6	30	6	SRR11513544
PR_F_36	PR	F	Innubila	2017	3	3	132	113	37.6667	37	12.3333	SRR11513542
PR_F_39	PR	F	Innubila	2017	6	6	693	1530	255	2	0.333333	SRR11513541
PR_F_4	PR	F	Innubila	2017	6	5	266	565	94.1667	69	11.5	SRR11513540
PR_F_41	PR	F	Innubila	2017	2	2	32	112	56	2	1	SRR11513539
PR_F_42	PR	F	Innubila	2017	8	7	117	28	3.5	2	0.25	SRR11513538
PR_F_43	PR	F	Innubila	2017	5	5	247	276	55.2	70	14	SRR11513537
PR_F_44	PR	F	Innubila	2017	6	5	232	337	56.1667	2	0.333333	SRR11513536
PR_F_46	PR	F	Innubila	2017	2	2	31	56	28	2	1	SRR11513217
PR_F_47	PR	F	Innubila	2017	6	5	152	316	52.6667	2	0.333333	SRR11513215
PR_F_48	PR	F	Innubila	2017	5	4	66	6	1.2	2	0.4	SRR11513214
PR_F_5	PR	F	Innubila	2017	11	10	348	12	1.09091	151	13.7273	SRR11513211
PR_F_6	PR	F	Innubila	2017	5	4	160	321	64.2	56	11.2	SRR11513210
PR_F_7	PR	F	Innubila	2017	5	4	91	329	65.8	2	0.4	SRR11513209
PR_F_8	PR	F	Innubila	2017	5	5	173	106	21.2	2	0.4	SRR11513208
PR_F_9	PR	F	Innubila	2017	5	5	167	1396	279.2	38	7.6	SRR11513207
PR_M_1	PR	M	Innubila	2017	12	6	49	253	21.0833	2	0.166667	SRR11513206
PR_M_10	PR	M	Innubila	2017	8	4	62	6437	804.625	2	0.25	SRR11513205
PR_M_11	PR	M	Innubila	2017	5	3	30	5721	1144.2	1	0.2	SRR11513204
PR_M_12	PR	M	Innubila	2017	10	5	32	605	60.5	2	0.2	SRR11513203
PR_M_13	PR	M	Innubila	2017	10	5	101	6481	648.1	2	0.2	SRR11513202
PR_M_14	PR	F	Innubila	2017	4	4	33	3917	979.25	12	3	SRR11513200
PR_M_15	PR	M	Innubila	2017	6	3	133	4748	791.333	2	0.333333	SRR11513199
PR_M_16	PR	F	Innubila	2017	12	10	162	59	4.91667	54	4.5	SRR11513198
PR_M_17	PR	F	Innubila	2017	5	5	217	7482	1496.4	46	9.2	SRR11513197
PR_M_18	PR	M	Innubila	2017	3	2	100	5161	1720.33	2	0.666667	SRR11513196
PR_M_19	PR	M	Innubila	2017	7	4	127	4618	659.714	2	0.285714	SRR11513195
PR_M_2	PR	M	Innubila	2017	16	8	135	437	27.3125	2	0.125	SRR11513194
PR_M_20	PR	M	Innubila	2017	5	3	115	5879	1175.8	2	0.4	SRR11513193
PR_M_21	PR	M	Innubila	2017	4	2	61	163	40.75	2	0.5	SRR11513192
PR_M_22	PR	M	Innubila	2017	4	2	21	1445	361.25	2	0.5	SRR11513191
PR_M_23	PR	M	Innubila	2017	4	2	34	1076	269	2	0.5	SRR11513189
PR_M_24	PR	F	Innubila	2017	3	3	22	20	6.66667	14	4.66667	SRR11513188
PR_M_25	PR	F	Innubila	2017	3	3	30	5198	1732.67	4	1.33333	SRR11513187
PR_M_26	PR	F	Innubila	2017	14	11	228	32	2.28571	89	6.35714	SRR11513186
PR_M_27	PR	M	Innubila	2017	5	3	67	535	107	2	0.4	SRR11513185
PR_M_28	PR	F	Innubila	2017	3	3	72	3321	1107	2	0.666667	SRR11513184
PR_M_3	PR	F	Innubila	2017	10	9	133	38	3.8	2	0.2	SRR11513183
PR_M_30	PR	M	Innubila	2017	3	2	10	2102	700.667	2	0.666667	SRR11513182
PR_M_31	PR	F	Innubila	2017	5	4	75	24	4.8	25	5	SRR11513181
PR_M_32	PR	M	Innubila	2017	8	4	224	5800	725	2	0.25	SRR11513288
PR_M_33	PR	F	Innubila	2017	5	5	283	39	7.8	2	0.4	SRR11513286
PR_M_34	PR	F	Innubila	2017	2	2	131	13137	6568.5	2	1	SRR11513285
PR_M_36	PR	F	Innubila	2017	10	8	109	1577	157.7	2	0.2	SRR11513284
PR_M_37	PR	F	Innubila	2017	5	4	30	19	3.8	2	0.4	SRR11513283
PR_M_38	PR	F	Innubila	2017	5	4	64	27	5.4	2	0.4	SRR11513282
PR_M_39	PR	F	Innubila	2017	2	2	26	2036	1018	2	1	SRR11513281
PR_M_4	PR	M	Innubila	2017	10	5	44	36	3.6	2	0.2	SRR11513280
PR_M_40	PR	F	Innubila	2017	6	5	112	81	13.5	28	4.66667	SRR11513279
PR_M_41	PR	F	Innubila	2017	5	5	36	11	2.2	2	0.4	SRR11513278
PR_M_42	PR	F	Innubila	2017	9	8	240	28	3.11111	2	0.222222	SRR11513277
PR_M_43	PR	F	Innubila	2017	8	8	157	290	36.25	2	0.25	SRR11513275
PR_M_44	PR	F	Innubila	2017	8	7	119	31	3.875	43	5.375	SRR11513274
PR_M_45	PR	M	Innubila	2017	7	4	24	38	5.42857	2	0.285714	SRR11513273
PR_M_46	PR	F	Innubila	2017	5	5	34	17	3.4	2	0.4	SRR11513272
PR_M_47	PR	F	Innubila	2017	5	4	104	5628	1125.6	22	4.4	SRR11513271
PR_M_48	PR	F	Innubila	2017	8	7	193	29	3.625	2	0.25	SRR11513270
PR_M_5	PR	F	Innubila	2017	9	8	262	57	6.33333	4	0.444444	SRR11513269
PR_M_6	PR	M	Innubila	2017	6	3	108	6769	1128.17	2	0.333333	SRR11513268
PR_M_7	PR	F	Innubila	2017	3	3	49	26	8.66667	2	0.666667	SRR11513267
PR_M_8	PR	F	Innubila	2017	9	7	113	41	4.55556	2	0.222222	SRR11513266
PR_M_9	PR	F	Innubila	2017	7	6	198	47	6.71429	2	0.285714	SRR11513264
SR_F_1	SR	F	Innubila	2017	4	4	282	34	8.5	5	1.25	SRR11513263
SR_F_10	SR	F	Innubila	2017	2	2	8	3	1.5	2	1	SRR11513262
SR_F_11	SR	F	Innubila	2017	4	4	328	6	1.5	2	0.5	SRR11513261
SR_F_12	SR	F	Innubila	2017	4	4	65	5	1.25	4	1	SRR11513260
SR_F_15	SR	F	Innubila	2017	8	7	116	9	1.125	2	0.25	SRR11513259
SR_F_2	SR	F	Innubila	2017	4	4	27	2835	708.75	2	0.5	SRR11513258
SR_F_25	SR	F	Innubila	2017	4	4	51	3	0.75	2	0.5	SRR11513257
SR_F_26	SR	F	Innubila	2017	6	6	134	5	0.833333	2	0.333333	SRR11513256
SR_F_28	SR	M	Innubila	2017	5	4	45	2	0.4	2	0.4	SRR11513255
SR_F_29	SR	F	Innubila	2017	3	2	9	4	1.33333	4	1.33333	SRR11513253
SR_F_30	SR	F	Innubila	2017	4	4	67	2	0.5	2	0.5	SRR11513325
SR_F_31	SR	F	Innubila	2017	2	2	94	8	4	4	2	SRR11513323
SR_F_32	SR	F	Innubila	2017	6	5	22	4	0.666667	2	0.333333	SRR11513322
SR_F_4	SR	F	Innubila	2017	10	9	262	23	2.3	2	0.2	SRR11513321
SR_F_40	SR	F	Innubila	2017	2	2	43	11	5.5	3	1.5	SRR11513320
SR_F_42	SR	F	Innubila	2017	17	15	206	66	3.88235	2	0.117647	SRR11513319
SR_F_6	SR	F	Innubila	2017	14	13	48	64	4.57143	2	0.142857	SRR11513318
SR_F_7	SR	F	Innubila	2017	7	6	18	21557	3079.57	2	0.285714	SRR11513317
SR_F_8	SR	M	Innubila	2017	20	9	43	125	6.25	2	0.1	SRR11513316
SR_F_9	SR	F	Innubila	2017	6	6	39	8	1.33333	2	0.333333	SRR11513314
SR_M_1	SR	F	Innubila	2017	13	11	388	11	0.846154	2	0.153846	SRR11513313
SR_M_10	SR	M	Innubila	2017	4	2	10	3	0.75	2	0.5	SRR11513312
SR_M_11	SR	M	Innubila	2017	3	2	14	2	0.666667	4	1.33333	SRR11513311
SR_M_12	SR	M	Innubila	2017	3	2	6	5	1.66667	2	0.666667	SRR11513310
SR_M_13	SR	M	Innubila	2017	9	4	16	5	0.555556	7	0.777778	SRR11513309
SR_M_14	SR	M	Innubila	2017	5	3	7	5	1	2	0.4	SRR11513308
SR_M_15	SR	M	Innubila	2017	12	6	65	13	1.08333	2	0.166667	SRR11513307
SR_M_16	SR	M	Innubila	2017	14	7	30	5	0.357143	2	0.142857	SRR11513306
SR_M_17	SR	M	Innubila	2017	4	2	8	3	0.75	2	0.5	SRR11513305
SR_M_18	SR	M	Innubila	2017	5	3	33	2	0.4	2	0.4	SRR11513303
SR_M_19	SR	M	Innubila	2017	10	5	45	2	0.2	3	0.3	SRR11513302
SR_M_2	SR	F	Innubila	2017	2	2	271	68	34	2	1	SRR11513301
SR_M_20	SR	M	Innubila	2017	8	4	11	4	0.5	2	0.25	SRR11513300
SR_M_21	SR	M	Innubila	2017	15	7	94	74	4.93333	2	0.133333	SRR11513299
SR_M_22	SR	F	Innubila	2017	4	3	15	7	1.75	2	0.5	SRR11513298
SR_M_23	SR	M	Innubila	2017	6	3	29	3	0.5	2	0.333333	SRR11513297
SR_M_24	SR	M	Innubila	2017	6	4	34	2	0.333333	2	0.333333	SRR11513296
SR_M_25	SR	M	Innubila	2017	8	4	29	3173	396.625	2	0.25	SRR11513295
SR_M_26	SR	M	Innubila	2017	6	4	12	15	2.5	2	0.333333	SRR11513294
SR_M_27	SR	M	Innubila	2017	4	2	9	8	2	2	0.5	SRR11513292
SR_M_28	SR	M	Innubila	2017	6	3	12	8	1.33333	2	0.333333	SRR11513291
SR_M_29	SR	M	Innubila	2017	8	4	57	13	1.625	2	0.25	SRR11513290
SR_M_30	SR	M	Innubila	2017	5	3	12	2583	516.6	2	0.4	SRR11513289
SR_M_31	SR	M	Innubila	2017	4	2	10	6	1.5	2	0.5	SRR11513430
SR_M_32	SR	M	Innubila	2017	5	3	15	10449	2089.8	2	0.4	SRR11513428
SR_M_33	SR	M	Innubila	2017	10	5	39	23	2.3	2	0.2	SRR11513427
SR_M_34	SR	M	Innubila	2017	11	5	24	7	0.636364	2	0.181818	SRR11513426
SR_M_35	SR	M	Innubila	2017	5	3	25	2	0.4	2	0.4	SRR11513425
SR_M_36	SR	M	Innubila	2017	12	6	42	6	0.5	2	0.166667	SRR11513424
SR_M_37	SR	F	Innubila	2017	5	4	13	5	1	2	0.4	SRR11513421
SR_M_38	SR	F	Innubila	2017	11	9	68	84	7.63636	2	0.181818	SRR11513420
SR_M_39	SR	M	Innubila	2017	7	4	30	7	1	2	0.285714	SRR11513419
SR_M_4	SR	M	Innubila	2017	5	3	45	67	13.4	2	0.4	SRR11513418
SR_M_40	SR	F	Innubila	2017	11	9	151	4	0.363636	2	0.181818	SRR11513417
SR_M_41	SR	F	Innubila	2017	5	5	18	4	0.8	2	0.4	SRR11513416
SR_M_42	SR	M	Innubila	2017	3	2	9	18	6	2	0.666667	SRR11513415
SR_M_43	SR	F	Innubila	2017	4	3	15	6	1.5	5	1.25	SRR11513414
SR_M_44	SR	M	Innubila	2017	10	5	79	5	0.5	2	0.2	SRR11513413
SR_M_45	SR	M	Innubila	2017	7	4	17	13	1.85714	2	0.285714	SRR11513412
SR_M_46	SR	F	Innubila	2017	11	9	178	6	0.545455	2	0.181818	SRR11513410
SR_M_47	SR	M	Innubila	2017	8	4	37	4	0.5	2	0.25	SRR11513409
SR_M_48	SR	M	Innubila	2017	7	4	125	8	1.14286	2	0.285714	SRR11513408
SR_M_5	SR	M	Innubila	2017	7	4	25	6821	974.429	2	0.285714	SRR11513407
SR_M_6	SR	F	Innubila	2017	8	7	224	10	1.25	64	8	SRR11513406
SR_M_7	SR	F	Innubila	2017	2	2	10	30	15	2	1	SRR11513405
SR_M_8	SR	M	Innubila	2017	4	2	10	23	5.75	2	0.5	SRR11513404
SR_M_9	SR	M	Innubila	2017	4	2	8	5	1.25	2	0.5	SRR11513403
CH_F_10	CH	F	Other	2017	2	2	3	22	11	2	1	SRR11513402
CH_F_11	CH	F	Other	2017	2	2	7	63	31.5	2	1	SRR11513401
CH_F_17	CH	F	Other	2017	2	2	22	235	117.5	2	1	SRR11513399
CH_F_18	CH	F	Other	2017	2	2	47	898	449	2	1	SRR11513398
CH_F_22	CH	F	Other	2017	2	2	46	70	35	7	3.5	SRR11513397
CH_F_26	CH	F	Other	2017	2	2	8	29	14.5	2	1	SRR11513396
CH_F_29	CH	F	Other	2017	2	2	6	130	65	2	1	SRR11513395
CH_F_33	CH	F	Other	2017	2	2	4	47	23.5	2	1	SRR11513394
CH_F_36	CH	F	Other	2017	2	2	4	42	21	2	1	SRR11513393
CH_F_45	CH	F	Other	2017	2	2	5	75	37.5	2	1	SRR11513392
CH_F_48	CH	F	Other	2017	2	2	3	22	11	2	1	SRR11513391
CH_F_5	CH	F	Other	2017	2	2	11	375	187.5	5	2.5	SRR11513390
CH_F_6	CH	F	Other	2017	2	2	57	156	78	2	1	SRR11513388
CH_M_28	CH	F	Other	2017	2	2	10	8	4	2	1	SRR11513387
CH_M_8	CH	F	Other	2017	2	2	47	36	18	2	1	SRR11513386
HU_F_10	HU	F	Other	2017	2	2	70	2	1	12	6	SRR11513385
HU_F_15	HU	F	Other	2017	2	2	2	1	0.5	2	1	SRR11513384
HU_F_18	HU	F	Other	2017	2	2	47	2	1	2	1	SRR11513383
HU_F_2	HU	F	Other	2017	2	2	4	2	1	2	1	SRR11513382
HU_F_4	HU	F	Other	2017	2	2	2	2	1	2	1	SRR11513381
HU_F_5	HU	F	Other	2017	2	2	33	3	1.5	4	2	SRR11513380
HU_F_8	HU	F	Other	2017	2	2	2	2	1	4	2	SRR11513379
HU_M_13	HU	F	Other	2017	2	2	3	4	2	2	1	SRR11513377
HU_M_14	HU	F	Other	2017	2	2	9	5	2.5	2	1	SRR11513376
PR_F_10	PR	F	Other	2017	2	2	8	27	13.5	2	1	SRR11513375
PR_F_19	PR	F	Other	2017	2	2	49	1554	777	12	6	SRR11513374
PR_F_20	PR	F	Other	2017	2	2	8	35	17.5	2	1	SRR11513373
PR_F_21	PR	M	Other	2017	2	1	2	4	2	1	0.5	SRR11513372
PR_F_29	PR	F	Other	2017	1	1	2	7	7	1	1	SRR11513371
PR_F_32	PR	F	Other	2017	2	2	9	4	2	2	1	SRR11513370
PR_F_37	PR	F	Other	2017	2	2	2	7	3.5	1	0.5	SRR11513369
PR_F_38	PR	F	Other	2017	2	2	2	26	13	2	1	SRR11513368
PR_F_40	PR	F	Other	2017	2	2	2	3	1.5	2	1	SRR11513366
PR_F_45	PR	F	Other	2017	1	1	2	4	4	1	1	SRR11513365
PR_M_29	PR	F	Other	2017	2	2	2	11	5.5	1	0.5	SRR11513364
PR_M_35	PR	F	Other	2017	2	2	678	142	71	2	1	SRR11513363
SR_F_13	SR	F	Other	2017	2	2	2383	113	56.5	4	2	SRR11513362
SR_F_14	SR	F	Other	2017	2	2	23	3	1.5	2	1	SRR11513361
SR_F_16	SR	F	Other	2017	2	2	37	16	8	4	2	SRR11513360
SR_F_17	SR	F	Other	2017	2	2	2	7	3.5	2	1	SRR11513359
SR_F_18	SR	F	Other	2017	2	2	2	3	1.5	2	1	SRR11513358
SR_F_19	SR	F	Other	2017	2	2	2	69	34.5	2	1	SRR11513465
SR_F_20	SR	F	Other	2017	2	2	2	43	21.5	4	2	SRR11513463
SR_F_21	SR	F	Other	2017	2	2	9	288	144	4	2	SRR11513462
SR_F_22	SR	F	Other	2017	2	2	2	280	140	2	1	SRR11513461
SR_F_23	SR	F	Other	2017	2	2	2	16	8	2	1	SRR11513460
SR_F_24	SR	F	Other	2017	2	2	2	94	47	4	2	SRR11513459
SR_F_27	SR	F	Other	2017	2	2	76	4	2	2	1	SRR11513458
SR_F_3	SR	F	Other	2017	2	2	245	169	84.5	2	1	SRR11513457
SR_F_33	SR	F	Other	2017	2	2	5	7	3.5	2	1	SRR11513456
SR_F_34	SR	F	Other	2017	2	4	3	2	1	6	3	SRR11513455
SR_F_35	SR	F	Other	2017	2	4	2	2	1	4	2	SRR11513454
SR_F_36	SR	F	Other	2017	2	2	4	10	5	4	2	SRR11513452
SR_F_37	SR	F	Other	2017	2	2	39	8	4	2	1	SRR11513451
SR_F_38	SR	F	Other	2017	2	2	5	2	1	2	1	SRR11513450
SR_F_39	SR	F	Other	2017	2	2	2	24	12	5	2.5	SRR11513449
SR_F_41	SR	F	Other	2017	2	2	2	15	7.5	4	2	SRR11513448
SR_F_43	SR	F	Other	2017	2	2	2	3	1.5	4	2	SRR11513447
SR_F_44	SR	F	Other	2017	2	2	2	416	208	3	1.5	SRR11513446
SR_F_45	SR	F	Other	2017	2	2	2	50	25	2	1	SRR11513445
SR_F_46	SR	F	Other	2017	2	2	2	6	3	2	1	SRR11513444
SR_F_47	SR	F	Other	2017	2	2	2	1309	654.5	2	1	SRR11513443
SR_F_48	SR	F	Other	2017	2	2	2	526	263	4	2	SRR11513441
SR_F_5	SR	F	Other	2017	2	2	2	9	4.5	2	1	SRR11513440
SR_M_3	SR	F	Other	2017	2	2	5	7	3.5	2	1	SRR11513439

### Sheet: Supplementary Table 2
Strain_ID	viral_infection_status	Species	RNA_SRA_Accession	DNA_SRA_Accession
ICH1_S1	Y	innubila	SRR11513438	SRR11513596
ICH2_S2	Y	innubila	SRR11513437
ICH3_S3	Y	innubila	SRR11513436	SRR11513595
ICH4_S4	Y	innubila	SRR11513435
ICH5_S33	Y	innubila	SRR11513434
ICH6_S34	Y	innubila	SRR11513433	SRR11513594
ISF10_S6	N	innubila	SRR11513429
ISF11_S7	Y	innubila	SRR11513252	SRR11513592
ISF12_S8	N	innubila	SRR11513251
ISF13_S9	Y	innubila	SRR11513250	SRR11513591
ISF14_S10	Y	innubila	SRR11513249	SRR11513590
ISF15_S11	Y	innubila	SRR11513248	SRR11513588
ISF16_S12	Y	innubila	SRR11513247	SRR11513587
ISF17_S43	Y	innubila	SRR11513246
ISF18_S13	Y	innubila	SRR11513245	SRR11513586
ISF19_S44	Y	innubila	SRR11513244	SRR11513585
ISF1_S35	Y	innubila	SRR11513432	SRR11513593
ISF20_S14	Y	innubila	SRR11513240	SRR11513583
ISF2_S36	Y	innubila	SRR11513241	SRR11513584
ISF3_S37	Y	innubila	SRR11513239	SRR11513582
ISF4_S38	Y	innubila	SRR11513238	SRR11513581
ISF5_S39	Y	innubila	SRR11513237	SRR11513580
ISF6_S40	Y	innubila	SRR11513236	SRR11513579
ISF7_S41	Y	innubila	SRR11513235	SRR11513577
ISF8_S42	Y	innubila	SRR11513234	SRR11513576
ISF9_S5	Y	innubila	SRR11513233	SRR11513575
ISR10_S48	N	innubila	SRR11513232	SRR11513574
ISR11_S49	Y	innubila	SRR11513230	SRR11513573
ISR12_S50	N	innubila	SRR11513229
ISR13_S51	Y	innubila	SRR11513228	SRR11513571
ISR14_S52	N	innubila	SRR11513227
ISR15_S53	Y	innubila	SRR11513226
ISR16_S54	N	innubila	SRR11513225
ISR17_S55	N	innubila	SRR11513224
ISR18_S56	Y	innubila	SRR11513223
ISR19_S57	N	innubila	SRR11513222
ISR20_S58	N	innubila	SRR11513221
ISR21_S59	Y	innubila	SRR11513219	SRR11513499
ISR22_S60	N	innubila	SRR11513218
ISR23_S61	Y	innubila	SRR11513216	SRR11513498
ISR25_S62	Y	innubila	SRR11513640	SRR11513497
ISR26_S63	Y	innubila	SRR11513639	SRR11513496
ISR27_S64	Y	innubila	SRR11513638	SRR11513494
ISR28_S65	N	innubila	SRR11513637
ISR29_S17	N	innubila	SRR11513636
ISR30_S18	Y	innubila	SRR11513634	SRR11513492
ISR31_S19	Y	innubila	SRR11513632	SRR11513491
ISR32_S20	N	innubila	SRR11513631
ISR33_S21	N	innubila	SRR11513630
ISR34_S22	N	innubila	SRR11513629
ISR35_S23	N	innubila	SRR11513628
ISR36_S24	N	innubila	SRR11513627
ISR37_S25	N	innubila	SRR11513626
ISR38_S26	N	innubila	SRR11513625
ISR39_S27	N	innubila	SRR11513624
ISR3_S45	Y	innubila	SRR11513635	SRR11513493
ISR40_S28	N	innubila	SRR11513623
ISR41_S29	N	innubila	SRR11513621
ISR43_S30	N	innubila	SRR11513620
ISR44_S31	N	innubila	SRR11513619
ISR45_S32	N	innubila	SRR11513618
ISR46_S66	N	innubila	SRR11513617
ISR47_S67	N	innubila	SRR11513616
ISR49_S68	N	innubila	SRR11513615
ISR50_S69	N	innubila	SRR11513614
ISR51_S70	N	innubila	SRR11513613
ISR52_S71	N	innubila	SRR11513612
ISR54_S72	N	innubila	SRR11513610
ISR55_S73	N	innubila	SRR11513609
ISR56_S74	N	innubila	SRR11513608
ISR57_S75	N	innubila	SRR11513607
ISR6_S15	Y	innubila	SRR11513606	SRR11513490
ISR70_S76	N	innubila	SRR11513604
ISR71_S77	N	innubila	SRR11513603
ISR72_S78	N	innubila	SRR11513602
ISR73_S79	N	innubila	SRR11513601
ISR76_S80	N	innubila	SRR11513599
ISR7_S16	N	innubila	SRR11513605
ISR8_S46	Y	innubila	SRR11513598	SRR11513489
ISR9_S47	Y	innubila	SRR11513597	SRR11513488
DM_M_CNT_A	N	melanogaster	ERR2011821
DM_M_CNT_B	N	melanogaster	ERR2011794
DM_M_CNT_C	N	melanogaster	ERR2011767
DM_M_CNT_D	N	melanogaster	ERR2011818
DM_M_CNT_E	N	melanogaster	ERR2011823
DM_M_CNT_F	N	melanogaster	ERR2011768
DM_M_KAL_A	Y	melanogaster	ERR2011799
DM_M_KAL_B	Y	melanogaster	ERR2011791
DM_M_KAL_C	Y	melanogaster	ERR2011804
DM_M_KAL_D	Y	melanogaster	ERR2011808
DM_M_KAL_E	Y	melanogaster	ERR2011790
DM_M_KAL_F	Y	melanogaster	ERR2011774

### Sheet: Supplementary Table 3
GWAS go enrichment for significant SNPs in host
Process
GO Term	Description	P-value	FDR q-value	Enrichment	N	B	n	b	Genes
GO:0071921	cohesin loading	0.000702	1	1423.6	7118	1	6	1	[Nipped-B - cg17704 gene product from transcript cg17704-rg]
GO:0071169	establishment of protein localization to chromatin	0.000702	1	1423.6	7118	1	6	1	[Nipped-B - cg17704 gene product from transcript cg17704-rg]
GO:0034087	establishment of mitotic sister chromatid cohesion	0.000702	1	1423.6	7118	1	6	1	[Nipped-B - cg17704 gene product from transcript cg17704-rg]
GO:0034085	establishment of sister chromatid cohesion	0.000702	1	1423.6	7118	1	6	1	[Nipped-B - cg17704 gene product from transcript cg17704-rg]
GO:0120187	positive regulation of protein localization to chromatin	0.000702	0.996	1423.6	7118	1	6	1	[Nipped-B - cg17704 gene product from transcript cg17704-rg]
GO:0036260	RNA capping	0.000702	0.83	1423.6	7118	1	6	1	[mRNA-cap - mrna-capping-enzyme]
GO:0006370	7-methylguanosine mRNA capping	0.000702	0.711	1423.6	7118	1	6	1	[mRNA-cap - mrna-capping-enzyme]
GO:0008359	regulation of bicoid mRNA localization	0.000702	0.623	1423.6	7118	1	6	1	[cnc - cap-n-collar]
GO:0045876	positive regulation of sister chromatid cohesion	0.000702	0.553	1423.6	7118	1	6	1	[Nipped-B - cg17704 gene product from transcript cg17704-rg]
GO:0061780	mitotic cohesin loading	0.000702	0.498	1423.6	7118	1	6	1	[Nipped-B - cg17704 gene product from transcript cg17704-rg]
GO:0070199	establishment of protein localization to chromosome	0.000702	0.453	1423.6	7118	1	6	1	[Nipped-B - cg17704 gene product from transcript cg17704-rg]
GO:0070550	rDNA condensation	0.000702	0.415	1423.6	7118	1	6	1	[Nipped-B - cg17704 gene product from transcript cg17704-rg]
GO:1905309	positive regulation of cohesin loading	0.000702	0.383	1423.6	7118	1	6	1	[Nipped-B - cg17704 gene product from transcript cg17704-rg]
GO:1905405	regulation of mitotic cohesin loading	0.000702	0.356	1423.6	7118	1	6	1	[Nipped-B - cg17704 gene product from transcript cg17704-rg]
GO:1905406	positive regulation of mitotic cohesin loading	0.000702	0.332	1423.6	7118	1	6	1	[Nipped-B - cg17704 gene product from transcript cg17704-rg]
GO:0009452	7-methylguanosine RNA capping	0.000702	0.311	1423.6	7118	1	6	1	[mRNA-cap - mrna-capping-enzyme]
GO:0060465	pharynx development	0.000702	0.293	1423.6	7118	1	6	1	[cnc - cap-n-collar]
Function
GO Term	Description	P-value	FDR q-value	Enrichment	N	B	n	b	Genes
GO:0004484	mRNA guanylyltransferase activity	0.000702	1	1423.6	7118	1	5	1	[mRNA-cap - mrna-capping-enzyme]
GO:0008192	RNA guanylyltransferase activity	0.000702	0.857	1423.6	7118	1	5	1	[mRNA-cap - mrna-capping-enzyme]
GO:0070568	guanylyltransferase activity	0.000702	0.572	1423.6	7118	1	5	1	[mRNA-cap - mrna-capping-enzyme]
Component
GO Term	Description	P-value	FDR q-value	Enrichment	N	B	n	b	Genes
GO:0032116	SMC loading complex	0.000702	0.861	1423.6	7118	1	5	1	[Nipped-B - cg17704 gene product from transcript cg17704-rg]
GO:0090694	Scc2-Scc4 cohesin loading complex	0.000702	0.431	1423.6	7118	1	5	1	[Nipped-B - cg17704 gene product from transcript cg17704-rg]
